# CADD-SV – a framework to score the effects of structural variants in health and disease

**DOI:** 10.1101/2021.07.10.451798

**Authors:** Philip Kleinert, Martin Kircher

## Abstract

While technological advances improved the identification of structural variants (SVs) in the human genome, their interpretation remains challenging. Several methods utilize individual mechanistic principles like the deletion of coding sequence or 3D genome architecture disruptions. However, a comprehensive tool using the broad spectrum of available annotations is missing. Here, we describe CADD-SV, a method to retrieve and integrate a wide set of annotations to predict the effects of SVs.

Previously, supervised learning approaches were limited due to a small number and biased set of annotated pathogenic or benign SVs. We overcome this problem by using a surrogate training-objective, the Combined Annotation Dependent Depletion (CADD) of functional variants. We use human and chimpanzee derived SVs as proxy-neutral and contrast them with matched simulated variants as proxy-pathogenic, an approach that has proven powerful for SNVs.

Our tool computes summary statistics over diverse variant annotations and uses random forest models to prioritize deleterious structural variants. The resulting CADD-SV scores correlate with known pathogenic and rare population variants. We further show that we can prioritize somatic cancer variants as well as non-coding variants known to affect gene expression. We provide a website and offline-scoring tool for easy application of CADD-SV (https://cadd-sv.bihealth.org/).
