## Supplementary Table 1 for "CADD-SV – a framework to score the effects of structural variants in health and disease"

### Sheet: Sheet1
Feature	Transformation	Category	Access
CADD	max,sum 10% top quartile distribution	Integrated score	https://krishna.gs.washington.edu/download/CADD/bigWig/
PhastCons100	max,sum 10% top quartile distribution	Species conservation and constraint	http://hgdownload.cse.ucsc.edu/goldenpath/hg38/
PhastCons30	max,sum 10% top quartile distribution	Species conservation and constraint	http://hgdownload.cse.ucsc.edu/goldenpath/hg38/
PhastCons20	max,sum 10% top quartile distribution	Species conservation and constraint	http://hgdownload.cse.ucsc.edu/goldenpath/hg38/
CCR	sum	Population & disease constraint	https://github.com/quinlan-lab/ccr
cHMM_1-25	sum	Epigenetic & regulatory activity	https://egg2.wustl.edu/roadmap/data/byFileType/chromhmmSegmentations/ChmmModels/imputed12marks/jointModel/final/
nr_ctcf_BS	sum of BS, BP, fraction, distance	3D genome organization	http://genome.cshlp.org/content/suppl/2012/08/28/22.9.1680.DC1/Table_S2_Location_of_ChIP-seq_binding_positions_in_19_cell_lines.txt
Directionality Index, FIRE	max, min	3D genome organization	https://www.genomegitar.org/processed-data.html
DNase.seq	max, sum	Epigenetic & regulatory activity	https://www.encodeproject.org/files/ENCFF688CJL/@@download/ENCFF688CJL.bigWig
H2AFZ	max, sum	Epigenetic & regulatory activity	https://www.encodeproject.org//files/ENCFF575IJZ/@@download/ENCFF575IJZ.bigWig
H3K27ac	max, sum	Epigenetic & regulatory activity	https://www.encodeproject.org//files/ENCFF764VYK/@@download/ENCFF764VYK.bigWig
H3K27me3	max, sum	Epigenetic & regulatory activity	https://www.encodeproject.org//files/ENCFF598TWA/@@download/ENCFF598TWA.bigWig
H3k36me3	max, sum	Epigenetic & regulatory activity	https://www.encodeproject.org//files/ENCFF550PXE/@@download/ENCFF550PXE.bigWig
H3K4me1	max, sum	Epigenetic & regulatory activity	https://www.encodeproject.org//files/ENCFF058GCZ/@@download/ENCFF058GCZ.bigWig
H3K4me2	max, sum	Epigenetic & regulatory activity	https://www.encodeproject.org//files/ENCFF109QAV/@@download/ENCFF109QAV.bigWig
H3K4me3	max, sum	Epigenetic & regulatory activity	https://www.encodeproject.org//files/ENCFF746CXV/@@download/ENCFF746CXV.bigWig
H3K79me2	max, sum	Epigenetic & regulatory activity	https://www.encodeproject.org//files/ENCFF763YOO/@@download/ENCFF763YOO.bigWig
H3K9ac	max, sum	Epigenetic & regulatory activity	https://www.encodeproject.org//files/ENCFF053ROV/@@download/ENCFF053ROV.bigWig
H3K9me3	max, sum	Epigenetic & regulatory activity	https://www.encodeproject.org//files/ENCFF980ZYS/@@download/ENCFF980ZYS.bigWig
H4K20me1	max, sum	Epigenetic & regulatory activity	https://www.encodeproject.org//files/ENCFF554JDF/@@download/ENCFF554JDF.bigWig
RNA.seq	max, sum	Epigenetic & regulatory activity	https://www.encodeproject.org/files/ENCFF426HXD/@@download/ENCFF426HXD.bigWig
Enhancer Promotor links	distance, fraction	3D genome organization	http://acgt.cs.tau.ac.il/focs/data/encode_interactions.hg38.txt
FIRE	max, min, fraction, sum top 10% quantile	3D genome organization	https://www.sciencedirect.com/science/article/pii/S2211124716314814
perc_gc	fraction	Epigenetic & regulatory activity	http://hgdownload.cse.ucsc.edu/gbdb/hg38/bbi/gc5BaseBw/gc5Base.bw
exon	fraction, count bp, distance	Gene & element annotation	ftp://ftp.ensembl.org/pub/release-96/gff3/homo_sapiens/Homo_sapiens.GRCh38.96.chr.gff3.gz
transcript	fraction, count bp	Gene & element annotation	ftp://ftp.ensembl.org/pub/release-96/gff3/homo_sapiens/Homo_sapiens.GRCh38.96.chr.gff3.gz
gene	fraction, count bp, distance	Gene & element annotation	ftp://ftp.ensembl.org/pub/release-96/gff3/homo_sapiens/Homo_sapiens.GRCh38.96.chr.gff3.gz
start_codon	fraction, count bp, distance	Gene & element annotation	ftp://ftp.ensembl.org/pub/release-96/gff3/homo_sapiens/Homo_sapiens.GRCh38.96.chr.gff3.gz
stop_codon	fraction, count bp	Gene & element annotation	ftp://ftp.ensembl.org/pub/release-96/gff3/homo_sapiens/Homo_sapiens.GRCh38.96.chr.gff3.gz
3utr	fraction, count bp	Gene & element annotation	ftp://ftp.ensembl.org/pub/release-96/gff3/homo_sapiens/Homo_sapiens.GRCh38.96.chr.gff3.gz
5utr	fraction, count bp	Gene & element annotation	ftp://ftp.ensembl.org/pub/release-96/gff3/homo_sapiens/Homo_sapiens.GRCh38.96.chr.gff3.gz
cds	fraction, count bp	Gene & element annotation	ftp://ftp.ensembl.org/pub/release-96/gff3/homo_sapiens/Homo_sapiens.GRCh38.96.chr.gff3.gz
GERP	max, fraction, sum top 10% quantile	Species conservation and constraint	http://mendel.stanford.edu/SidowLab/downloads/gerp/
A549_HIC	nested, unnested, distance, boundary overlap	3D genome organization	https://www.encodeproject.org/experiments/ENCSR662QKG/
caki2_HIC	nested, unnested, distance, boundary overlap	3D genome organization	https://www.encodeproject.org/experiments/ENCSR401TBQ/
escTAD	distance, boundary overlap	3D genome organization	http://chromosome.sdsc.edu/mouse/hi-c/hESC.domain.tar.gz
microsyn_intra	distance, boundary overlap	Species conservation and constraint	http://webclu.bio.wzw.tum.de/cgi-bin/syntenymapper/get-species-list.py
pli	max	Population & disease constraint	ftp://ftp.broadinstitute.org/pub/ExAC_release/release1/manuscript_data/forweb_cleaned_exac_r03_march16_z_data_pLI.txt.gz
remapTF	max	Epigenetic & regulatory activity	https://remap.univ-amu.fr/storage/remap2020/hg38/MACS2/remap2020_all_macs2_hg38_v1_0.bed.gz
f5_enhancers	count bp, fraction	Gene & element annotation	https://zenodo.org/record/556775#.Xkz3G0oo-70
DDD_HaploInsuf	max	Population & disease constraint	https://decipher.sanger.ac.uk/files/downloads/HI_Predictions_Version3.bed.gz
deepC_saliencie	max	3D genome organization	http://userweb.molbiol.ox.ac.uk/public/rschwess/container_for_ucsc/data/deepC/saliency_scores/saliencies_merged_gm12878_5kb.bw
ultra conserved regions	nr of elements, count bp, fraction	Species conservation and constraint	https://bds.mpi-cbg.de/hillerlab/120MammalAlignment/Human120way/data/conservation/
LINSIGHT	max	Integrated score	http://compgen.cshl.edu/LINSIGHT/LINSIGHT.bw
